# A multi-agent platform for assessment and improvement of bioinformatics software documentation

**DOI:** 10.64898/2026.02.09.704801

**Authors:** Anjun Ma, Shaohong Feng, Shaopeng Gu, Cankun Wang, Qin Ma

**Author notes:** Correspondence to: Anjun Ma.

## Abstract

Rapid advances in bioinformatics have transformed biomedical research in areas such as single-cell and spatial omics, digital pathology, and multi-modal data integration, yet software usability and reproducibility have not kept pace with the growing complexity and proliferation of computational tools. Inconsistent, incomplete, or inaccessible documentation remains a pervasive and underappreciated barrier, limiting tool adoption, hindering reproducibility across laboratories, and reducing the long-term impact of computational methods. Here, we introduce BioGuider, a multi-agent platform designed to systematically evaluate and improve documentation quality in bioinformatics software. Rather than treating documentation as ancillary text, BioGuider models it as a first-class, testable object. The platform implements a modular pipeline for documentation collection, assessment, reporting, and optional correction, with specialized agents that emulate real-world user interactions. BioGuider evaluates documentation against standardized, task-oriented criteria spanning installation, configuration, usage, and tutorials, and supports iterative, constraint-aware refinement while preserving code integrity and biological context. We benchmark BioGuider using a controlled error-injection framework that introduces realistic documentation failures across general, biology-specific, and configuration-related categories. Across multiple large language models, BioGuider demonstrates robust error detection and correction, with strong performance maintained under severe documentation degradation. Applying BioGuider to 47 widely used bioinformatics tools, we observe a positive association between documentation quality and citation frequency, highlighting documentation as a previously under-quantified driver of software adoption and scientific impact.
