## Supplementary Table S1 for "A multi-agent platform for assessment and improvement of bioinformatics software documentation"

### Sheet: Sheet1
Category	Criteria	Description	Weight
README	Availability	Is README available in the project?
	Readability	Assesses documentation readability using Flesch Reading Ease, Flesch-Kincaid Grade Level, Gunning Fog Index, and SMOG Index	0.3
	Project Purpose	Evaluates whether the documentation clearly states the project’s goals, scope, and intended audience	0.3
	System Requirement	Indicates whether required hardware, software, and compatibility details are documented	0.1
	Dependencies	Confirms that all required dependencies are listed	0.1
	License	Checks if the project includes a license information included	0.1
	Contributor	Checks whether contributor or author details are provided	0.1
	Overscore
Installation	Availability	Is installation available in the project?
	Accessibility	Checks whether installation instructions are provided in README, INSTALL, or related files (e.g., install.Rmd, install.Rd)	0.38
	Tutorial Availability	Checks if the install documentation includes an tutorial	0.38
	Compatible Operating System	Indicates whether supported operating systems are specified	0.12
	Hardware Requirement	Confirms whether minimum or recommended hardware specifications are listed	0.12
	Number of Dependencies	The number of dependent packages
	Overscore
User Guide / APIs	Availability	Is User Guide / APIs available in the project?
	Readability	Assesses documentation readability using Flesch Reading Ease, Flesch-Kincaid Grade Level, Gunning Fog Index, and SMOG Index	0.2
	Context & Purpose	Assesses whether the API’s purpose, scope, and intended usage are clearly described	0.2
	Error Handling	Checks whether the API documents expected errors and how users should handle them	0.2
	Consistency Evaluation with Code	Checks whether user guide code—function names, arguments, return values, and comments—matches the actual source code	0.4
	Overscore
Tutorial / Vignette	Availability	Is tutorial / vignette available in the project?
	Readability	Assesses documentation readability using Flesch Reading Ease, Flesch-Kincaid Grade Level, Gunning Fog Index, and SMOG Index	0.2
	Consistency Evaluation with Code	Checks whether tutorial code—function names, arguments, return values, and comments—matches the actual source code	0.2
	Setup and Dependencies	Checks whether required setup steps and dependencies are clearly documented	0.2
	Performance & Resources	Indicates whether runtime, resource needs, or performance considerations are documented	0.07
	Executable Code Quality	Checks whether the code runs reliably and is clear, correct, and well formatted	0.12
	Reproducibility	Evaluates whether users can reproduce the tutorial results as described	0.07
	Structure & Navigation	Assesses clarity, organization, and ease of navigating the tutorial	0.07
	Result Verification	Determines whether expected outputs or results are shown for users to validate their work	0.07
	Overscore
