## Supplementary Table S2 for "A multi-agent platform for assessment and improvement of bioinformatics software documentation"

Tool	Journal	Citations	Citations_per_year	Language	README	Readability	Installation	User_Guide	Tutorial	Overall score	User_Guide_Number	Tutorial_Number
PyPanda	Bioinformatics	20	2	Python	67	82	88	0	86	56.8	-	1
oggmap	Bioinformatics	7	4	Python	82	85	88	63.7	70.33	74.21	10	36
pyNBS	Bioinformatics	30	4.3	Python	83	100	38	81	81.66666667	73	1	9
BioStructMap	Bioinformatics	36	5	Python	93	84	38	86	89	78.7	1	1
TSIS	Bioinformatics	38	5	R	23	75	0	0	87	30.7	-	1
RCAv2	Nucleic Acids Research	21	5.25	R	96	90	88	0	91	64.1	-	1
SimBu	Bioinformatics	28	9.33	R	73	70	75	78.95	82.67	78.09	20	20
StrainDesgin	Bioinformatics	29	10	Python	90	78	88	71.67	71.5	78.55	3	8
scDiffCom	Nature Aging	21	10.5	R	91	85	75	72.86	87	81.16	42	3
SOTIP	Nature Communication	41	13.7	Python	76	64	75	0	71.7	51.71	-	6
VeloAE	PNAS	60	15	Python	92	80	75	80.83	48.77	72.28	3	6
bisque	Bioinformatics	242	16.13	R	72	85	0	78.9	86	63.87	20	1
ANANSE	Nucleic Acids Research	65	16.25	Python	92	95	88	84	79	84.9	2	12
RERconverge	Bioinformatics	131	22	R	85	91	75	73.28	76.54	76.95	18	13
PhyloDeep	Nature Communication	71	23.67	Python	96	90	88	85.5	89	89.15	2	1
CellDART	Nucleic Acids Research	74	24.67	Python	74	87	88	85	80.75	82.13	4	4
Redeconve	Nature Communication	50	25	R	92	85	75	72	78.5	78.55	21	2
STACI	Nature Communication	77	25.67	Python	39	75	0	74	0	30	1	-
PyWGCNA	Bioinformatics	60	30	Python	92	80	75	62.75	73.90909091	74.4	4	11
SCALEX	Nature Communication	103	34	Python	74	75	75	79	74	75.7	2	5
UniTVelo	Nature Communication	104	34.67	Python	93	85	75	74	55.6	72.48	2	10
scFates	Bioinformatics	89	44.5	Python	95	92	75	83.5	0	59.05	3	-
SpatialScope	Nature Communication	91	45.5	Python	76	72	88	0	74.8	55.24	-	11
scFEA	Genome Researcj	188	47	Python	77	78	100	83	79.67	84.2	1	3
scJoint	Nature Biotechnology	142	47.33	Python	63	65	50	0	75.8	45.34	-	5
SpaceFlow	Nature Communication	167	56	Python	92	85	75	0	85	58.9	-	1
SAUCIE	Nature Methods	343	57.17	Python	89	72	75	81	85	82.6	1	1
SVIM	Bioinformatics	384	64	Python	92	85	75	0	0	33.4	-	-
CellTrek	Nature Biotechnology	199	66	R	77	100	38	70.37	88	70.51	30	1
Deepmaps	Nature Communication	154	77	Python	80	75	88	82.33	0	58.3	3	-
glmmSeq	Nature Medicine	254	84.67	R	94	85	75	79.84	86	83.55	25	1
souporcell3	Nature Methods	455	91	Python	93	85	100	75.75	87	87.43	4	1
scGen	Nature Methods	553	92.17	Python	68	90	75	76.67	75	74.1	3	1
iFeature	Bioinformatics	694	99	Python	82	80	88	75	85	82	1	1
MetaboAnalystR	Bioinformatics	779	111	R	93	85	0	74	80	64.8	558	1
Scanorama	Nature Biotechnology	889	148.17	Python	93	85	50	91	90	82.9	1	1
MuSIC	Nature Communication	916	152	R	62	61	75	73.36842105	69.66666667	70.31	19	3
scGNN	Nature Communication	618	155	Python	79	72	100	73	89	84.4	2	1
BayesSpace	Nature Biotechnology	821	205.25	R	97	95	88	80.28	90	88.08	39	1
GraphST	Nature Communication	429	214	Python	82	85	75	0	79	55.1	-	1
cellrank	Nature Methods	799	266.33	Python	70	68	75	79.22	49.75	67.69	9	4
CellBender	Nature Methods	561	280.5	Python	92	80	75	84	89.5	85.45	3	2
Squidpy	Nature Methods	860	286.67	Python	87	95	88	69.5	83.75	80.98	2	4
Signac	Nature Methods	1426	356.5	R	72	93	75	79.9	84.9	78.84	21	19
GSEApy	Bioinformatics	833	416	Python	82	82	88	66.5	80.5	78.1	4	6
geNomad	Nature Biotechnology	599	599	Python	85	98	100	84.25	88	88.68	8	2
cellpose	Nature Methods	3770	942	Python	95	92	100	73	82.75	85.73	8	16
